# African Swine Fever Virus and host response - transcriptome profiling of the Georgia 2007/1 strain and porcine macrophages

**DOI:** 10.1101/2021.07.26.453801

**Authors:** Gwenny Cackett, Raquel Portugal, Dorota Matelska, Linda Dixon, Finn Werner

## Abstract

African swine fever virus (ASFV) has a major global economic impact. With a case fatality in domestic pigs approaching 100%, it currently presents the largest threat to animal farming. Although genomic differences between attenuated and highly virulent ASFV strains have been identified, the molecular determinants for virulence at the level of gene expression have remained opaque. Here we characterise the transcriptome of ASFV genotype II Georgia 2007/1 (GRG) during infection of the physiologically relevant host cells, porcine macrophages. In this study we applied Cap Analysis Gene Expression sequencing (CAGE-seq) to map the 5’ ends of viral mRNAs at 5 and 16 hours post-infection. A bioinformatics analysis of the sequence context surrounding the transcription start sites (TSSs) enabled us to characterise the global early and late promoter landscape of GRG. We compared transcriptome maps of the GRG isolate and the lab-attenuated BA71V strain that highlighted GRG virulent-specific transcripts belonging to multigene families, including two predicted MGF 100 genes I7L and I8L. In parallel, we monitored transcriptome changes in the infected host macrophage cells. Of the 9,384 macrophage genes studied, transcripts for 652 host genes were differentially regulated between 5 and 16 hours-post-infection compared with only 25 between uninfected cells and 5 hours post-infection. NF-kB activated genes and lysosome components like S100 were upregulated, and chemokines such as CCL24, CXCL2, CXCL5 and CXCL8 downregulated.

**Importance:** African swine fever virus (ASFV) causes haemorrhagic fever in domestic pigs with case fatality rates approaching 100%, and no approved vaccines or antivirals. The highly-virulent ASFV Georgia 2007/1 strain (GRG) was the first isolated when ASFV spread from Africa to the Caucasus region in 2007. Then spreading through Eastern Europe, and more recently across Asia. We used an RNA-based next generation sequencing technique called CAGE-seq to map the starts of viral genes across the GRG DNA genome. This has allowed us to investigate which viral genes are expressed during early or late stages of infection and how this is controlled, comparing their expression to the non-virulent ASFV-BA71V strain to identify key genes that play a role in virulence. In parallel we investigated how host cells respond to infection, which revealed how the ASFV suppresses components of the host immune response to ultimately win the arms race against its porcine host.
