## Supplementary Tables 1-7 for "African Swine Fever Virus and host response - transcriptome profiling of the Georgia 2007/1 strain and porcine macrophages": Supplementary Table 3.xlsx

### Sheet: Supplementary Table 3.
Supplementary Table 3. Results from MEME motif (54) analysis of DNA sequences 35 bp upstream of conserved genes between ASFV and BA71V split into 5 clusters described in Figure 6.
#	Gene	Location	strand	start_of_motif_vs-35	p-value	pre-motif_seq	motif_seq	post-motif_seq	Start_seq	start_manual	manual_motif	end_manual	meme_Motif_len	End	CLUSTER	EPM_LPM
4	CP312R	FR682468.1:127239-127275	+	10	5.78e-11	TTAATATCT	AAAATTGAAAAAATATTTTTAATGTTA	NA	-26	-26	10	-16	27	0	Cluster_1	EPM
3	CP204L	FR682468.1:125356-125392	-	10	6.55e-11	TATAATTTT	AAAATTGAATGGATTTTATTTTAAATA	NA	-26	-26	10	-16	27	0	Cluster_1	EPM
2	K205R	FR682468.1:63131-63167	+	10	6.55e-11	GAACTATAT	AAAAATGAATTCTTTTAATTAGAGTTA	NA	-26	-26	10	-16	27	0	Cluster_1	EPM
1	A151R	FR682468.1:48636-48672	+	10	7.22e-11	TAAGGAAAA	CAAATTTGAATAAAAAAATAATTGTTA	NA	-26	-26	10	-16	27	0	Cluster_1	EPM
5	E165R	FR682468.1:166433-166469	+	10	2.44e-10	ATGCAAGAC	ATAATTGAAATAATTAATAAGTATATA	NA	-26	-26	10	-16	27	0	Cluster_1	EPM
6	I73R	FR682468.1:172007-172043	+	10	2.25e-09	ATTTTTTTT	TAAAATTTAATACAAAAAAAAGAAGTA	NA	-26	-26	10	-16	27	0	Cluster_1	EPM
7	DP238L	FR682468.1:176468-176504	-	10	2.38e-09	TTAAAACTA	AAAATTGATTTGCAATCAAATCTCATA	NA	-26	-26	10	-16	27	0	Cluster_1	EPM
10	CP2475L	FR682468.1:124692-124728	-	1	5.68e-13	NA	AATATTTGTAGTTTTAAATCTTTATTTTTTTTATTA	NA	-35	-24	16	-8	36	0	Cluster_2	NC
2	A104R	FR682468.1:47299-47335	+	1	1.46e-11	NA	GATTTAATATTTTTATAAAAAATATTTAGTTTTTTA	NA	-35	-24	16	-8	36	0	Cluster_2	NC
13	H171R	FR682468.1:152208-152244	+	1	1.9e-11	NA	AATTTTTTCCATTTGTATTATAAATATATCTATATA	NA	-35	-24	16	-8	36	0	Cluster_2	NC
7	B475L	FR682468.1:99479-99515	-	1	3.24e-10	NA	GTAATTTTTTATTAAAATAATATTACATATGATATA	NA	-35	-24	16	-8	36	0	Cluster_2	NC
9	B125R	FR682468.1:105532-105568	+	1	6.73e-10	NA	ATAATGTTATAAAAATAATTTATTGTTTTTATTAAA	NA	-35	-24	16	-8	36	0	Cluster_2	NC
11	O61R	FR682468.1:128756-128792	+	1	8.24e-10	NA	ATATTTAATATTAAAATCTTTTCATTTTATATATTA	NA	-35	-24	16	-8	36	0	Cluster_2	NC
12	D117L	FR682468.1:144347-144383	-	1	1.11e-09	NA	ATAATTAATTTTGTGTTATATTTTATTTGAGATTAA	NA	-35	-24	16	-8	36	0	Cluster_2	NC
8	B646L	FR682468.1:105533-105569	-	1	1.22e-09	NA	ATTTAATAAAAACAATAAATTATTTTTATAACATTA	NA	-35	-24	16	-8	36	0	Cluster_2	NC
1	A224L	FR682468.1:47003-47039	-	1	1.48e-09	NA	CATTACAAATGTTTGTAATTTTTTTTATATTATATA	NA	-35	-24	16	-8	36	0	Cluster_2	NC
6	C84L	FR682468.1:81593-81629	-	1	5.73e-09	NA	TCTTTTTTTATTTTTTTTAATATATGCTGCTATTTA	NA	-35	-24	16	-8	36	0	Cluster_2	NC
3	A137R	FR682468.1:54502-54538	+	1	6.24e-09	NA	AAAATAAGCCATTTAAAGATTTAGAATTTATATGTA	NA	-35	-24	16	-8	36	0	Cluster_2	NC
4	K78R	FR682468.1:63848-63884	+	1	7.38e-09	NA	AAATAATAAAAATATTTTTACTTTTTTTCTTCATAA	NA	-35	-24	16	-8	36	0	Cluster_2	NC
14	E184L	FR682468.1:162190-162226	-	1	1.79e-07	NA	TGTAATTTTAAATTAAAGACTCAACATACTGTTGTA	NA	-35	-24	16	-8	36	0	Cluster_2	NC
5	K145R	FR682468.1:64695-64731	+	1	1.9e-07	NA	AGTTGCAACCTATTAAATATTAAAAATCTTATACAA	NA	-35	-24	16	-8	36	0	Cluster_2	NC
15	E120R	FR682468.1:167775-167811	+	1	9.16e-06	NA	GTGATGGCAGATTTTAATTCTCCAATCCAGTATTTG	NA	-35	-24	16	-8	36	0	Cluster_2	NC
34	CP530R	FR682468.1:125362-125398	+	3	1.54e-10	AA	ATAAAATCCATTCAATTTTAAAATTATAAAATA	A	-33	-21	17	-4	33	-1	Cluster_3	LPM
14	C129R	FR682468.1:80876-80912	+	4	1.86e-10	AAA	ACTGTTTTATTAAAAATTATAATACTTTTATTA	NA	-32	-20	17	-3	33	0	Cluster_3	LPM
56	I329L	FR682468.1:173512-173548	-	1	2.7e-10	NA	AATTTAAACAGAAAATTTTATAAATTTTTAATA	GTA	-35	-23	17	-6	33	-3	Cluster_3	LPM
5	A859L	FR682468.1:53836-53872	-	2	5.52e-10	G	ATTTTTAATATTAAATATTTCTTATCTAAATTT	TG	-34	-22	17	-5	33	-2	Cluster_3	LPM
47	QP509L	FR682468.1:160626-160662	-	2	1.53e-09	G	TCACATCCCATTAAATTTAAAATTTGTTGAATA	TA	-34	-22	17	-5	33	-2	Cluster_3	LPM
35	D129L	FR682468.1:138809-138845	-	3	7.38e-09	TC	GAAAAATAATTTAAATTTTTTTTGCTTAATAAT	A	-33	-21	17	-4	33	-1	Cluster_3	LPM
55	I226R	FR682468.1:170560-170596	+	2	1.15e-08	G	AAAAAAACTTTTAAATTTTTGTTTTAATATTTG	CA	-34	-22	17	-5	33	-2	Cluster_3	LPM
11	EP402R	FR682468.1:73302-73338	+	2	1.15e-08	T	TTTAATTACTTAAAATTTTTATATATAAGTTTT	TG	-34	-22	17	-5	33	-2	Cluster_3	LPM
2	KP177R	FR682468.1:3224-3260	+	1	1.33e-08	NA	AAAAAATAAACAACAAAAAAAATATGTTTAATA	TTA	-35	-23	17	-6	33	-3	Cluster_3	LPM
53	E248R	FR682468.1:166953-166989	+	2	1.01e-07	G	ATTATGAGAACTTAATTTTATTTTTTTTCTTAA	CA	-34	-22	17	-5	33	-2	Cluster_3	LPM
60	DP71L	FR682468.1:184259-184295	-	4	1.67e-07	GGT	ATATTAAATCTTAAAATTATGTTATTATAGGTA	NA	-32	-20	17	-3	33	0	Cluster_3	LPM
29	B407L	FR682468.1:107518-107554	-	4	1.67e-07	CAC	ATTTTTATTTAAAAGCTTTTAAATAGTATAGTA	NA	-32	-20	17	-3	33	0	Cluster_3	LPM
33	CP123L	FR682468.1:117164-117200	-	4	2.13e-07	CAT	TCGAATTATAAAAAATAAAAAAAACGTTACTTA	NA	-32	-20	17	-3	33	0	Cluster_3	LPM
26	B602L	FR682468.1:102294-102330	-	4	2.13e-07	TAC	CCCCCTTATATTAAAGCTTTAATATGTATATAA	NA	-32	-20	17	-3	33	0	Cluster_3	LPM
13	M1249L	FR682468.1:79465-79501	-	2	2.4e-07	G	AAAACTTTCATTTGACATTTTGTATTTATTTTA	AA	-34	-22	17	-5	33	-2	Cluster_3	LPM
37	S183L	FR682468.1:146622-146658	-	2	3.04e-07	C	ATAGATTTCATAAGGTTTTTATTGTTATTTTTT	AA	-34	-22	17	-5	33	-2	Cluster_3	LPM
36	D1133L	FR682468.1:143743-143779	-	3	3.04e-07	AA	AGTTTTCATAAAAAGGTTTATTTTTTTATGATA	A	-33	-21	17	-4	33	-1	Cluster_3	LPM
24	B169L	FR682468.1:98041-98077	-	2	3.04e-07	G	AGATGTAACTCTAAATTTTTCATAATTTATAAA	TA	-34	-22	17	-5	33	-2	Cluster_3	LPM
1	MGF_360-2L	FR682468.1:3222-3258	-	1	3.42e-07	NA	ATATTAAACATATTTTTTTTGTTGTTTATTTTT	TTG	-35	-23	17	-6	33	-3	Cluster_3	LPM
49	E183L	FR682468.1:162902-162938	-	2	6.76e-07	T	GTAACTTGTGTTAAAAATTCATTGTATTGTTTA	TA	-34	-22	17	-5	33	-2	Cluster_3	LPM
42	H233R	FR682468.1:154421-154457	+	2	6.76e-07	C	GAATCTTATAATAAAGACAAAAAATCTAATATA	CA	-34	-22	17	-5	33	-2	Cluster_3	LPM
9	EP84R	FR682468.1:70260-70296	+	1	6.76e-07	NA	TAATATTCAGTTATTCTTTAAAATAAATCTTTA	TTT	-35	-23	17	-6	33	-3	Cluster_3	LPM
15	C717R	FR682468.1:82044-82080	+	3	9.4e-07	GT	TTTAAACAAGTTAAAACAAATAAGCTTATAAAT	A	-33	-21	17	-4	33	-1	Cluster_3	LPM
43	H240R	FR682468.1:155302-155338	+	3	1.05e-06	GT	ACGCCTTCATTTAAACCATTGAATTATTTATAT	A	-33	-21	17	-4	33	-1	Cluster_3	LPM
17	C475L	FR682468.1:87151-87187	-	4	1.05e-06	TTT	TTACTATTTAGTATTTTATTCAAACCTTTAATA	NA	-32	-20	17	-3	33	0	Cluster_3	LPM
30	B175L	FR682468.1:108079-108115	-	3	1.17e-06	AT	TTATCTTTAATTAAATCCATGTTGTATAAAAAT	A	-33	-21	17	-4	33	-1	Cluster_3	LPM
28	B117L	FR682468.1:106269-106305	-	4	1.3e-06	TTC	ATGAAACATTAAAAAAAAATAATAAGTGATATA	NA	-32	-20	17	-3	33	0	Cluster_3	LPM
16	C257L	FR682468.1:85738-85774	-	1	1.44e-06	NA	CAAATTTCAGCTATGAAAAAAATTTATTGTTTA	ACA	-35	-23	17	-6	33	-3	Cluster_3	LPM
40	H339R	FR682468.1:153166-153202	+	4	1.77e-06	AGC	CCTTTATTAATTAAAGAATTGATGCATAACTAA	NA	-32	-20	17	-3	33	0	Cluster_3	LPM
58	I196L	FR682468.1:175611-175647	-	4	1.96e-06	CCC	TAATTATACTTATTTTTTTTTCTGCTCATATTA	NA	-32	-20	17	-3	33	0	Cluster_3	LPM
48	E423R	FR682468.1:162758-162794	+	3	1.96e-06	AA	AAAATTCAGAATCCATTTAAGATACTATTATAA	A	-33	-21	17	-4	33	-1	Cluster_3	LPM
12	EP364R	FR682468.1:74483-74519	+	4	2.18e-06	AGC	TGGTCTTCATTTAAATTTAAAATCCACTAATAA	NA	-32	-20	17	-3	33	0	Cluster_3	LPM
3	MGF_505-2R	FR682468.1:33073-33109	+	2	2.18e-06	A	TTTTCCTCAGCTAGAATTTTTATTTTTTAATGA	AG	-34	-22	17	-5	33	-2	Cluster_3	LPM
44	R298L	FR682468.1:156970-157006	-	4	3.58e-06	GGC	ATATATTGAAATTAAACCTTCTAACCCTTTATA	NA	-32	-20	17	-3	33	0	Cluster_3	LPM
38	S273R	FR682468.1:146624-146660	+	4	3.95e-06	AAA	AAATAACAATAAAAACCTTATGAAATCTATGTA	NA	-32	-20	17	-3	33	0	Cluster_3	LPM
6	F317L	FR682468.1:55953-55989	-	1	3.95e-06	NA	GACGATGATTTTTAATTTTTTTTGTTTTGTTAA	GAA	-35	-23	17	-6	33	-3	Cluster_3	LPM
22	B318L	FR682468.1:96362-96398	-	4	4.35e-06	AAC	AATTTCTAGACACAATAATTATATACCTAAATA	NA	-32	-20	17	-3	33	0	Cluster_3	LPM
31	B66L	FR682468.1:109103-109139	-	4	4.78e-06	AGG	AAATTATTAGTGTAAAAAATAAGTTTTAAAGTA	NA	-32	-20	17	-3	33	0	Cluster_3	LPM
4	A118R	FR682468.1:47908-47944	+	4	5.26e-06	AGT	AAAAATTGTTTCTTGTTTTTCTTTTGTTTCAAA	NA	-32	-20	17	-3	33	0	Cluster_3	LPM
50	E301R	FR682468.1:164192-164228	+	2	8.37e-06	T	TTTCTGTTGAATTAAATAATTATTCGAATAGTA	TA	-34	-22	17	-5	33	-2	Cluster_3	LPM
19	C962R	FR682468.1:89034-89070	+	3	8.37e-06	TC	TCCCGCCCATTTAAATTTTTAGTTTCTACAATA	A	-33	-21	17	-4	33	-1	Cluster_3	LPM
39	H124R	FR682468.1:152768-152804	+	4	1e-05	AAC	GACGTAACAATTAAACAAAAATAAAAATCATTA	NA	-32	-20	17	-3	33	0	Cluster_3	LPM
23	B438L	FR682468.1:97534-97570	-	4	1e-05	GTA	ATTATGCCTTCTCAATATAATAATTAACTTTTA	NA	-32	-20	17	-3	33	0	Cluster_3	LPM
10	EP152R	FR682468.1:72278-72314	+	2	1e-05	T	TTTTTTTGCAAATCTTAATAATATTGTATGATA	AA	-34	-22	17	-5	33	-2	Cluster_3	LPM
59	DP63R	FR682468.1:177320-177356	+	4	1.43e-05	TTG	TCAACAGGATTTAAACTTTCAAAGCATTTACTA	NA	-32	-20	17	-3	33	0	Cluster_3	LPM
32	G1340L	FR682468.1:113132-113168	-	1	1.43e-05	NA	CGTTTTTATTTTAAATTTTATTTTCTATACCGG	GTA	-35	-23	17	-6	33	-3	Cluster_3	LPM
21	B119L	FR682468.1:95336-95372	-	4	1.7e-05	AAA	ATTCTCCATGGAAAAAAAATATTTACCTCTATA	NA	-32	-20	17	-3	33	0	Cluster_3	LPM
7	F165R	FR682468.1:59415-59451	+	1	2.58e-05	NA	ATCCATTAGTTCCATATTAAATTTTTTTTTCTT	CTA	-35	-23	17	-6	33	-3	Cluster_3	LPM
52	E199L	FR682468.1:166467-166503	-	4	3.56e-05	GTG	ATAGGTTGAATAAAAAAATTTGTTGCCATGATA	NA	-32	-20	17	-3	33	0	Cluster_3	LPM
20	B962L	FR682468.1:94995-95031	-	1	3.86e-05	NA	ATAAAAATATTTATGAACAATCAATCCTTAAAA	CAA	-35	-23	17	-6	33	-3	Cluster_3	LPM
54	E111R	FR682468.1:169028-169064	+	2	4.87e-05	A	CCGCAGAATTTACTACATTAAAATCGTTATTAA	AA	-34	-22	17	-5	33	-2	Cluster_3	LPM
8	K421R	FR682468.1:65163-65199	+	4	7.66e-05	AAT	CCTAAGTCGCTTACATTTTTTTTTGCTATTTTT	NA	-32	-20	17	-3	33	0	Cluster_3	LPM
41	H108R	FR682468.1:154195-154231	+	2	8.24e-05	T	TAGATATGCTTGATAGAGAAAAAAATTAGTATA	TA	-34	-22	17	-5	33	-2	Cluster_3	LPM
51	E146L	FR682468.1:165610-165646	-	2	0.000155	A	ATTTTAAGCCGGCGGTCTAAAATATTTTTATTT	AA	-34	-22	17	-5	33	-2	Cluster_3	LPM
46	QP383R	FR682468.1:160458-160494	+	4	0.000166	CCG	AAATCATGTTGTAATTTACTTTGTAGCTTCTTA	NA	-32	-20	17	-3	33	0	Cluster_3	LPM
45	Q706L	FR682468.1:159057-159093	-	4	0.00019	CTA	TTCTTCTAATGAAGTTTTAATATGGGATCCTTA	NA	-32	-20	17	-3	33	0	Cluster_3	LPM
25	B354L	FR682468.1:100685-100721	-	2	0.00019	A	AAGAAATTTTATATACAAAAGCAGAATTGTAAT	AA	-34	-22	17	-5	33	-2	Cluster_3	LPM
18	C147L	FR682468.1:88649-88685	-	2	0.000217	C	CATTTGCGTATTAAACAGTACATTTGATAACAG	TG	-34	-22	17	-5	33	-2	Cluster_3	LPM
57	I177L	FR682468.1:174678-174714	-	1	0.000383	NA	AGTTGTCCATATTGGACAAACATTCGAATATAA	TAA	-35	-23	17	-6	33	-3	Cluster_3	LPM
27	B385R	FR682468.1:102294-102330	+	2	0.000406	T	TATATACATATTAAAGCTTTAATATAAGGGGGG	TA	-34	-22	17	-5	33	-2	Cluster_3	LPM
11	MGF_360-15R	FR682468.1:49351-49387	+	2	5.22e-11	A	AAACATACATAATTTGAATAAAATTTTTTTAAATA	NA	-34	-25	10	-15	35	0	Cluster_4	EPM
32	DP96R	FR682468.1:184286-184322	+	1	1.75e-10	NA	TAATATACCAAAACTTAAACTATTTTTGTATAGTA	A	-35	-26	10	-16	35	-1	Cluster_4	EPM
9	MGF_505-10R	FR682468.1:44521-44557	+	2	8.14e-10	T	AAGATAATAAAAATTTATTTTTTTTCATCAGGGTA	NA	-34	-25	10	-15	35	0	Cluster_4	EPM
10	A240L	FR682468.1:48370-48406	-	2	1.78e-09	A	GAAATGTTAAAAACTGAATTCTTTTTTTCCTTTTA	NA	-34	-25	10	-15	35	0	Cluster_4	EPM
19	M448R	FR682468.1:79440-79476	+	1	2.02e-09	NA	CATTAGATAGAAACTGAATATTATATTTAAAATAA	A	-35	-26	10	-16	35	-1	Cluster_4	EPM
8	MGF_505-9R	FR682468.1:42590-42626	+	2	2.02e-09	A	CCCTCCATAAAAATTTATTTTTTTTCATAAAAGTA	NA	-34	-25	10	-15	35	0	Cluster_4	EPM
24	NP868R	FR682468.1:134788-134824	+	1	3.33e-09	NA	ATTTTTTTATAATTTGAATAGTTATTCCAAATTCA	A	-35	-26	10	-16	35	-1	Cluster_4	EPM
6	MGF_360-9L	FR682468.1:25216-25252	-	1	3.76e-09	NA	TGATTTTTTTAATTTGATTTTTTCAAAAAAAAGAA	A	-35	-26	10	-16	35	-1	Cluster_4	EPM
29	I267L	FR682468.1:170553-170589	-	1	4.24e-09	NA	ATTAAAACAAAAATTTAAAAGTTTTTTTCATTAAT	G	-35	-26	10	-16	35	-1	Cluster_4	EPM
23	NP1450L	FR682468.1:133428-133464	-	2	4.79e-09	A	TTTTTTTTAACATTTGAAGTTTTATTATGTATTTA	NA	-34	-25	10	-15	35	0	Cluster_4	EPM
7	MGF_505-3R	FR682468.1:34711-34747	+	2	5.39e-09	A	TCCATCATTAATATTGATTATATTTTCGAATATTA	NA	-34	-25	10	-15	35	0	Cluster_4	EPM
4	MGF_300-1L	FR682468.1:20569-20605	-	2	7.68e-09	C	TCGATTGTTAAAACTAAAAATCTATTTTTTTAGTA	NA	-34	-25	10	-15	35	0	Cluster_4	EPM
1	L83L	FR682468.1:4167-4203	-	2	7.68e-09	A	TATCACATTAAAACTTAAAGTATTTTTACCAAACA	NA	-34	-25	10	-15	35	0	Cluster_4	EPM
3	MGF_110-2L	FR682468.1:7188-7224	-	2	8.63e-09	T	TTTTTTTCCAAATTTTAACATGTTTTTTCGTAATA	NA	-34	-25	10	-15	35	0	Cluster_4	EPM
26	D339L	FR682468.1:140214-140250	-	2	9.68e-09	G	TATATTATTTAAATTGAAATAGACAGAATATATTA	NA	-34	-25	10	-15	35	0	Cluster_4	EPM
28	H359L	FR682468.1:152228-152264	-	1	3.27e-08	NA	AAACTACCATAATTTGAATATATATAGATATATTT	A	-35	-26	10	-16	35	-1	Cluster_4	EPM
13	A179L	FR682468.1:54330-54366	-	2	6.76e-08	C	AATTGTGATAACATTGAAACCTAAATAAAAAAATA	NA	-34	-25	10	-15	35	0	Cluster_4	EPM
21	G1211R	FR682468.1:113139-113175	+	2	1.49e-07	T	ATAGAAAATAAAATTTAAAATAAAAACGGATGATA	NA	-34	-25	10	-15	35	0	Cluster_4	EPM
25	D205R	FR682468.1:137414-137450	+	1	2.62e-07	NA	TGTCTGCGCAAAAATTAAATATTTTTTCATAAGAA	G	-35	-26	10	-16	35	-1	Cluster_4	EPM
2	MGF_110-1L	FR682468.1:6804-6840	-	2	4.14e-07	T	TTTTTTTATCAAACTGAATTCTCCTTTCAAGGGTA	NA	-34	-25	10	-15	35	0	Cluster_4	EPM
20	B263R	FR682468.1:108058-108094	+	1	7.64e-07	NA	AGTTTCCATAATTTTGATAGTTATTTTTATACAAC	A	-35	-26	10	-16	35	-1	Cluster_4	EPM
30	I215L	FR682468.1:174489-174525	-	2	9.85e-07	T	AAATTTAGTAAAAATGAACCCAATAAAAAACAAAA	NA	-34	-25	10	-15	35	0	Cluster_4	EPM
17	EP1242L	FR682468.1:70247-70283	-	1	1.07e-06	NA	TTTTAAAGAATAACTGAATATTAATGTAGTACTTC	A	-35	-26	10	-16	35	-1	Cluster_4	EPM
5	MGF_300-4L	FR682468.1:23010-23046	-	2	2.4e-06	T	ATGACTTAGTCAATTTGATTTTTTTTGGTTTAGTA	NA	-34	-25	10	-15	35	0	Cluster_4	EPM
15	F778R	FR682468.1:56948-56984	+	1	3.03e-06	NA	ATTCCTCCATATTTGAAATAAATATTAACATCTTC	A	-35	-26	10	-16	35	-1	Cluster_4	EPM
12	A238L	FR682468.1:51182-51218	-	1	4.43e-06	NA	AAGGACATTAAAAATTAAAGGAGTAAAATCATATA	G	-35	-26	10	-16	35	-1	Cluster_4	EPM
31	MGF_360-16R	FR682468.1:176546-176582	+	2	6.86e-06	A	TTATTCCACTAAATTGATTTCCAGACTGATGGGTA	NA	-34	-25	10	-15	35	0	Cluster_4	EPM
27	P1192R	FR682468.1:147491-147527	+	2	1.12e-05	C	ATAAACTAATAAAGTTTGAATTCTTTATAGGAATA	NA	-34	-25	10	-15	35	0	Cluster_4	EPM
14	F334L	FR682468.1:56961-56997	-	1	3e-05	NA	CAGCCAATAAATTTGAAGATGTTAATATTTATTTC	A	-35	-26	10	-16	35	-1	Cluster_4	EPM
22	CP80R	FR682468.1:126956-126992	+	2	4.33e-05	C	ACACGGGAAAAAATGAAATACTAAAGTTACTTCAA	NA	-34	-25	10	-15	35	0	Cluster_4	EPM
18	EP153R	FR682468.1:72622-72658	+	2	6.53e-05	T	TTAAACCTATTTTTGAATTTCATGTTGTGATGGAA	NA	-34	-25	10	-15	35	0	Cluster_4	EPM
16	K196R	FR682468.1:64081-64117	+	2	0.000223	C	GCGTCTTACTAAAAGTGAATTGGAGAAAAAAATTA	NA	-34	-25	10	-15	35	0	Cluster_4	EPM
4	MGF_505-4R	FR682468.1:35758-35794	+	10	1.49e-10	AAATTCCAG	TAAAATTTATATTTTTTTTGGTAA	ACA	-26	-26	10	-16	24	-3	Cluster_5	EPM
1	MGF_360-1L	FR682468.1:1952-1988	-	10	6.39e-10	TTTAGTATT	TTAATTTGATTTTTTTTTCGGAAA	TAA	-26	-26	10	-16	24	-3	Cluster_5	EPM
2	MGF_360-3L	FR682468.1:5651-5687	-	9	1.52e-09	TTTACCCG	ATAATTTGATTTTTTTTAACAGAA	TAAA	-27	-27	10	-17	24	-4	Cluster_5	EPM
6	F1055L	FR682468.1:63001-63037	-	11	5.57e-09	GCGGCCGCAT	CATAATTGATTTAATTTTAAATAT	CA	-25	-25	10	-15	24	-2	Cluster_5	EPM
3	MGF_360-8L	FR682468.1:24003-24039	-	8	7.08e-09	TAGGAAC	TTAATTTGAGTTTTTTTTTCAAGA	AGTTA	-28	-28	10	-18	24	-5	Cluster_5	EPM
13	MGF_505-11L	FR682468.1:179362-179398	-	10	1.76e-08	ATCCATGCC	CAAATTTTAATTTTTTTTGTACGA	TTA	-26	-26	10	-16	24	-3	Cluster_5	EPM
15	MGF_360-21R	FR682468.1:186929-186965	+	13	1.96e-08	GCCTGACCAC	TAAAACTTAAACGATTTTGTAAAA	NA	-23	-25	10	-15	24	0	Cluster_5	EPM
5	MGF_505-5R	FR682468.1:37305-37341	+	9	1.49e-07	AATCTGAG	TAAAATTTATTTTTTTGATCAGAG	TAAG	-27	-27	10	-17	24	-4	Cluster_5	EPM
9	O174L	FR682468.1:128759-128795	-	10	2.9e-07	ATATAATAT	ATAAAATGAAAAGATTTTAATATT	AAA	-26	-26	10	-16	24	-3	Cluster_5	EPM
8	C315R	FR682468.1:87147-87183	+	1	2.9e-07	NA	TATATATTAAAGGTTTGAATAAAA	TACTAAATAG	-35	-33	10	-23	24	-12	Cluster_5	EPM
7	EP424R	FR682468.1:70572-70608	+	11	2.9e-07	TAACCCACAT	AAAATTTGAAAAAATATAGAGTAA	GA	-25	-25	10	-15	24	-2	Cluster_5	EPM
12	I243L	FR682468.1:172000-172036	-	2	3.97e-07	T	TTTTTTGTATTAAATTTTAAAAAA	AAATTATATG	-34	-33	10	-23	24	-11	Cluster_5	EPM
10	NP419L	FR682468.1:134766-134802	-	9	7.17e-07	AATTATAA	AAAAATTGATAGGCTTATTTTATT	GTTA	-27	-27	10	-17	24	-4	Cluster_5	EPM
14	MGF_360-18R	FR682468.1:183280-183316	+	11	1.24e-06	AATAAAATCC	CAAATTTTAACCTTTCTTTTTTTT	CT	-25	-25	10	-15	24	-2	Cluster_5	EPM
11	D345L	FR682468.1:146065-146101	-	9	1.24e-06	TTGACTTT	TTATATTGAATTCCTGTTAAAACA	AGTA	-27	-27	10	-17	24	-4	Cluster_5	EPM
16	DP60R	FR682468.1:188945-188981	+	10	2.12e-05	CTGTAGTAT	AATAATTGATACCTACAGCAGTAA	TTG	-26	-26	10	-16	24	-3	Cluster_5	EPM
