## Supplementary Tables 1-7 for "African Swine Fever Virus and host response - transcriptome profiling of the Georgia 2007/1 strain and porcine macrophages": Supplementary Table 6.xlsx

### Sheet: Upregulated
Supplementary Table 6. Functional categories enriched in swine macrophage-expressed genes down- or upregulated at 16 hpi p.i. found with DAVID 6.8 Bioinformatics Resources (109), using best BLASTP (110,118) human hits.
Annotation cluster	Cluster enrichment score	Feature name	Annotation source	Fold change	Count	P-value (Benjamini-corrected)
1	27.79	N-linked glycosylation	Uniprot: sequence feature	2.8	148	7.7e-32
1	27.79	Disulfide bond	Uniprot: sequence feature	3	114	2.5e-26
1	27.79	Signal peptide	Uniprot: sequence feature	2.8	115	6.2e-23
2	12.11	Transmembrane region	Uniprot: sequence feature	1.8	154	2.8e-12
3	6.38	Immunoglobulin-like domain	Interpro	4.7	25	3e-07
4	5.25	Innate immunity	Uniprot: keywords	3.2	25	2.5e-05

### Sheet: Downregulated
Annotation cluster	Cluster enrichment score	Feature name	Annotation source	Fold change	Count	P-value (Benjamini-corrected)
1	5.83	Cytokine	Uniprot: keywords	11	14	9.4e-08
1	5.83	Inflammatory response	Gene Ontology: biological process	4.2	19	0.00039
1	5.83	Secreted	Uniprot: keywords	2.9	29	2e-05
2	5.27	Disulfide bond	Uniprot: keywords	2.5	47	7.2e-07
2	5.27	N-linked glycosylation	Uniprot: sequence feature	1.8	48	0.0081
2	5.27	Signal	Uniprot: keywords	1.7	46	0.011
3	4.23	Sterol biosynthesis	Uniprot: keywords	22	9	3.1e-07
3	4.23	Lipid biosynthesis	Uniprot: keywords	2.9	13	0.0094
4	3.25	Transmembrane helix	Uniprot: keywords	1.4	70	0.024
