## Supplementary Tables 1-7 for "African Swine Fever Virus and host response - transcriptome profiling of the Georgia 2007/1 strain and porcine macrophages": Supplementary Table 7.xlsx

### Sheet: (a) RT-PCR
Supplementary Table 7. (a) ASFV and host genes whose expression level was assessed by RT-PCR. Primer pair sequences, PCR conditions and Accession Numbers of the sequences used for primer design are shown. (b) Primer details and qPCR conditions used for quantification of C315R gene expression. (c) Genes analyzed with 5’RACE and details of the primers used. The predicted locations of the genes on t…
Gene	Primer pairs sequence	Amplicon size (bp) in cDNA	PCR amplification cycle	Accession Number
MGF505-7R	5’ end:	409	3 min. 94 deg., 30 cycles (30 sec. 94 deg., 30 sec. 57 deg., 40 sec. 72 deg.)	GRG: FR682468. Ba71V: NC_001659
	aggacctctgtcggaagaacac
	tttacagcatgttggagaaggcat
	3’ end:	430	3 min. 94 deg., 30 cycles (30 sec. 94 deg., 30 sec. 57 deg., 40 sec. 72 deg.)
	gaacatgtagtgaaatacaactctactc
	tcagccaaagatatttgcagagatc
MGF505-9R	5’ end:	210	3 min. 94 deg., 30 cycles (30 sec. 94 deg., 30 sec. 59 deg., 30 sec. 72 deg.)	GRG: FR682468. Ba71V: NC_001659
	cttaggcaagcatgtggttcaac
	gctcctatgatggcatattgtagac
NP419L	5’ end:	181	3 min. 94 deg., 30 cycles (30 sec. 94 deg., 30 sec. 59 deg., 30 sec. 72 deg.)	GRG: FR682468. Ba71V: NC_001659
	gaaaatttcagcaacggcgtct
	tcaatttcctgggcaatattcaaacaac
	Mid-ORF:	183
	gcttaaggcgcagtttattaaggag
	gcttaaggcgcagtttattaaggag
D345L	5’ end:	185	3 min. 94 deg., 30 cycles (30 sec. 94 deg., 30 sec. 59 deg., 30 sec. 72 deg.)	GRG: FR682468. Ba71V: NC_001659
	gcagcgcggttcaaattcttc
	gaaacctttgtacgcctgtttaaagac
	Mid-ORF:	181
	gatgcgtttcgtggcctcatag
	gttgttctgccaaaccaccgtc
MGF360-12L	Upstream:	359	3 min. 94 deg., 30 cycles (30 sec. 94 deg., 40 sec. 64 deg., 30 sec. 72 deg.)	GRG: FR682468
	aggttgtagttgttttcccttacagc
	cttggcagaatgccagcaagaa
	Mid-ORF:	369	3 min. 94 deg., 30 cycles (30 sec. 94 deg., 40 sec. 59 deg., 30 sec. 72 deg.)
	gctggtatctgtcaacacgg
	cgccacgtattcaggtgtgt
CXCL8	actggctgttgccttcttgg	224	3 min. 94 deg., 27 cycles (30 sec. 94 deg., 30 sec. 59 deg., 30 sec. 72 deg.)	NM_213867
	ccaggcagacctcttttccat
CCL24	aaattcccgagagccgagtg	249	3 min. 94 deg., 27 cycles (30 sec. 94 deg., 30 sec. 59 deg., 30 sec. 72 deg.)	NM_001161434
	tgggcggtgtttagatggag
S100A8	gacggatctggagagtgcca	232	3 min. 94 deg., 27 cycles (30 sec. 94 deg., 30 sec. 59 deg., 30 sec. 72 deg.)	NM_001160271
	gcccaccttgatcaccagtatg
S100A12	accatctggaggggatcatca	249	3 min. 94 deg., 27 cycles (30 sec. 94 deg., 30 sec. 59 deg., 30 sec. 72 deg.)	NM_001160272
	tgttgtcgtgggcagttatca
TNF	agagcatgatccgagacgtg	255	3 min. 94 deg., 30 cycles (30 sec. 94 deg., 30 sec. 59 deg., 30 sec. 72 deg.)	NM_214022
	cgacgggcttatctgaggtt
CXCL2	tggccgtcgcacagcg	237	3 min. 94 deg., 30 cycles (30 sec. 94 deg., 30 sec. 59 deg., 30 sec. 72 deg.)	NM_001001861
	ttggcactgctcttgtttagc

### Sheet: (b) qRT-PCR
Gene	Primer pairs sequence	Amplicon size (bp) in cDNA	qPCR amplification cycle	Accession Number
C315R	5’ end:	130	3 min. 95 deg; 40 cycles (95 deg. 10 sec.; 60 deg. 20 sec.); dissociation	GRG: FR682468. Ba71V: NC_001659
	aagttatcgcagccatccttg
	gttcaaaccagtccttcagctgac
	3’ end:	128
	caccaagaactgcaggaggaa
	tacatcgtagcaatcacaacgg
GAPDH - Sus scrofa	tcaacgaccacttcgtcaagc	117		NM_001206359
	ggtggtccaggggctctta
GAPDH - Chlorocebus sabaeus (green monkey)	cgaccactttgtcaagctca	112		XM_007967342
	ggtggtccaggggtcttact

### Sheet: (c) 5' RACE
Gene: genome position	ORF length (bp)	5’ UTR length (nt)	GSP primers	Sequence 5’-3’	Position of primer 5’-end relative to ATG (nt)	Amplicon size after 5’RACE** (bp)
DP146L: 180263-180571		3	GSP1	AGTGAGCCGTTTCTAGATCTTTTTG	307
			GSP2 (nested)	ATTGGTTGCATCGTCCGTAAG	264
	309		GSP3 (nested)	CAGAAAGGTACCACTAGGCAC	243	282
CP204L: 124770-125351	582	6	GSP1	TTAGAGGGGTTCCATAAATGGTTTGA	502
			GSP2 (nested)	ATGTGCTCTAATAACCTTGTTAAAATCAG	468
			GSP3 (nested)	GTGCCTTTCCATATTGTTCAATATGTTG	439	481
pNG4: 16841-16972	132	28	GSP1	taactgactgactgactgactgactgactgactgactgactgattgatcgATAGAGTAGGTATACTTTCAGGTACATATG	131
			GSP2 (nested)	CTTCTATAAATTCTACATAATAATTAGTAAACCATAGCAATAC	100	164
